# A personalized network framework reveals predictive axis of anti-TNF response across diseases

**DOI:** 10.1101/2021.06.16.448558

**Authors:** Shiran Gerassy-Vainberg, Elina Starosvetsky, Renaud Gaujoux, Alexandra Blatt, Naama Maimon, Yuri Gorelik, Sigal Pressman, Ayelet Alpert, Haggai Bar-Yoseph, Tania Dubovik, Benny Perets, Adir Katz, Neta Milman, Yehuda Chowers, Shai S. Shen-Orr

**Affiliations:** Faculty of Medicine, Technion-Israel Institute of Technology, Haifa, Israel; Department of Gastroenterology, Rambam Health Care Campus, Haifa, Israel; Clinical Research Institute, Rambam Health Care Campus, Haifa, Israel; CytoReason, Tel Aviv 67012, Israel

**Author notes:** **Corresponding author contact information:** Shai Shen-Orr, Faculty of Medicine, Technion-Israel Institute of Technology, Haifa 32000, Israel; and Yehuda Chowers, Department of Gastroenterology, Rambam Health Care Campus, Haifa, Israel;. on behalf of the Israeli IBD research Network (IIRN). Contributed equally to the study (Elina Starosvetsky, Renaud Gaujoux, Alexandra Blatt, Yehuda Chowers, Shai S. Shen-Orr).

**Keywords:** Precision medicine, Individual-level network analysis, Drug response, Anti-TNF antibodies, Infliximab, Immune-mediated diseases, Inflammatory bowel disease, Rheumatoid arthritis, Pan-disease drug response diagnostics

## Abstract

Personalized treatment of complex diseases has been mostly predicated on biomarker identification of one drug-disease combination at a time. Here, we used a novel computational approach termed Disruption Networks to generate a new data type, contextualized by cell-centered individual-level networks, that captures biology otherwise overlooked when performing standard statistics. The new data-type extends beyond the ‘feature level space’, to the ‘relations space’, by quantifying individual-level breaking or rewiring of cross-feature relations. Applying disruption network to dissect high-dimensional blood data, we discover and validate that the RAC1-PAK1 axis is predictive of anti-TNF response in inflammatory bowel disease. Intermediate monocytes, which correlate with the inflammatory state, play a key role in the RAC1-PAK1 responses, supporting their modulation as a therapeutic target. This axis also predicts response in rheumatoid arthritis, validated in three public cohorts. Our findings support blood-based drug response diagnostics across immune-mediated diseases, implicating common mechanisms of non-response.
