## Supplemental Table 1 for "A personalized network framework reveals predictive axis of anti-TNF response across diseases"

### Sheet: ST1-Clincal data primary
Supplementary table 1. Clinical and demographic characteristics of patients included in the primary real life CD cohort
Characteristics	IFX responders (n=15)	IFX non - responders (n=9)	p*
Gender (M/F), n	9/6	6/3	1.0
Age (Years)	36.1±3.5	44.1±7.8	0.251
smoking (Never/past/current), n	8/2/4	5/0/4	0.466
BMI (kg/m2)	22.7±0.7	21.5±1.9	0.539
Worst bowel involvement (Montreal_L: TI / colon / ileocolon), n	7/1/7	2/1/6	0.281
Upper GI involvement (n/y), n	13/2	9/0	0.511
Disease behavior in CD in the last 5 years (Montreal_B: No-No / Stricturing / Penetrating), n	5/5/5	2/4/3	0.874
Presence of Perianal dis. (n/y), n	12/3	4/5	0.099
Other extra-intestine presentations of the dis. (none /skin /Musculoskeletal / Uveitis / Biliary), n	10/0/5/0/0	7/1/1/0/0	0.239
Steroides, n	7	4	1.0
Thiopurines, n	10	8	0.351
MTX, n	2	0	0.511
CRP pre-treatment	18.7±8.3	18.8±9.4	0.723
CRP 2w post first treatment	2.7±0.7	8.8±3.2	0.128
CRP 14w post first treatment	5.1±1.8	28.0±13.6	0.012
Albumin pre-treatment	3.6±0.1	3.1±0.3	0.173
Albumin 2w post first treatment	3.7±0.1	3.3±0.3	0.064
Albumin 14w post first treatment	4.0±0.1	3.1±0.2	<0.001
HBI pre-treatment	2.7±0.7	7.3±2.8	0.880
HBI 14w post first treatment	0.8±0.3	5±2.2	0.102
IFX 2w post first treatment (ng/µl)****	10.7±1.8	8.9±1.9	0.609
IFX 14w post first treatment (ng/µl)****	3.3±0.5	0.9±0.3	0.006
positive ADA 2w post first treatment (y/n), n	2/15	1/7	1.0
positive ADA 14w post first treatment (y/n), n	1/14	0/8	1.0
Unless indicated otherwise, mean±SEM are shown. BMI, body mass index; CRP, C reactive protein; HBI, Harvey-Bradshaw Index; IFX, Infliximab; ATI, Antibodies to IFX; MTX, Methotrexate.
* Fisher exact test for categorical data; Wilcoxon test for continuous measure
** Primary clinical response to Infliximab, defined as clinical improvement according to treating physician: 0-none; 1-partial; 2-full
**** Maximum drug levels >20, were considered as 20ng/µl, for the calculation of mean drug levels and SEM.
