## Supplemental Table 2 for "A personalized network framework reveals predictive axis of anti-TNF response across diseases"

### Sheet: ST2 - CyTOF panel
Supplementary table 2. CyTOF Panel
Metal	Marker	Catalog no.	Vendor
(Nd145)Di	CD4	300541	Biolegend
(Nd146)Di	CD20	302343	Biolegend
(Sm147)Di	CD16	302051	Biolegend
(Nd148)Di	CD123	306002	Biolegend
(Sm154)Di	CD69	310939	Biolegend
(Gd160)Di	CD14	301843	Biolegend
(Er168)Di	CCR6	353402	Biolegend
(Er170)Di	CCR4	131202	Biolegend
(Yb174)Di	CD8	301053	Biolegend
(Nd144)Di	CD62L	304802	Biolegend
(Sm149)Di	IL-10R	308802	Biolegend
(Nd150)Di	CD138	3150012B	Fluidigm
(Eu151)Di	CD56	559043	BD
(Eu153)Di	CCR2	357202	Biolegend
(Gd158)Di	Humira		AbbVie
(Dy162)Di	CCR9	358902	Biolegend
(Dy164)Di	CD19	302247	Biolegend
(Ho165)Di	CD45RO	304239	Biolegend
(Er166)Di	CD38	303535	Biolegend
(Tm169)Di	CD25	3169003B	Fluidigm
(Yb173)Di	CD3	300443	Biolegend
(Lu175)Di	CD11b	301302	Biolegend
(Yb176)Di	CD45	304045	Biolegend
(In115)Di	TNFR2	358402	Biolegend
(Gd156)Di	CD103AE	350202	Biolegend
(Nd143)Di	CXCR4	306502	Biolegend
(Sm152)Di	TCRgd	3152008B	Fluidigm
(Gd157)Di	IntegrinB7	321202	Biolegend
(Tb159)Di	CD33	14-0338-82	eBioscience
(Dy161)Di	CD45RA	304143	Biolegend
(Dy163)Di	CD161	339902	Biolegend
(Er167)Di	CD28	302914	Biolegend
(Yb171)Di	CD66b	305102	Biolegend
(Yb172)Di	HLA-DR	307651	Biolegend
(Pr141)Di	Remicade		Janssen
(Nd142)Di	CD27	302802	Biolegend
(Gd155)Di	CCR7	353237	Biolegend
