## Supplemental Table 3 for "A personalized network framework reveals predictive axis of anti-TNF response across diseases"

### Sheet: ST3-Citrus annotations
Supplementary table 3. Cell type unsupervised clustering
Gate	Start	End	Annotation
CD3+	1079999		T cells
CD4+	1079995		CD4+ T cells
CD8+	1079991		CD8+ T cells
CD25+	1079943		Tregs
TCRgd+CD45RO_low	1079979		gdT cells (CD8)
TCRgd+CD45RO_low	1079989		gdT cells (CD4)
CD8+CCR7+CD45RA+	1079956		Na?ve CD8 Tcell
CD8+CCR7-CD45RA-	1079981		CD8+ effector memory T cells
CD8+CCR7-CD45RA-	1079948		CD8+ effector memory T cells
CD8+CCR7-CD45RA+	1079932		CD8+ effector T cells
CD8+CCR7-CD45RA+	1079939		CD8+ effector T cells
CD8+CCR7-CD45RA+	1079959		CD8+ effector T cells
CD4+CCR7+CD45RA+	1079980	1079765	Na?ve CD4 Tcell
CD4+CCR7+CD45RA+	1079980	1079943	Na?ve CD4 Tcell
CD4+CCR7+CD45RA-	1079837		CD4+central memory Tcells
CD4+CCR7+CD45RA-	1079670		CD4+central memory Tcells
CD4+CCR7-CD45RA-	1079987		CD4+ effector memory T cells
HLA-DR+CD14+CD11b+	1079983		Monocytes
HLA-DR+CD123+	1079868		Plasmacytoid dendritic cells
HLA-DR+CD20+CD19+	1079966		B cells
HLA-DR+CD16+CD3-	1079974		NK cells
HLA-DR+CD16+CD3-	1079942		NK cells
HLA-DR+CD14+CD11b_low	1079945		Anti-inflammatory monocytes
