## Supplemental Table 4 for "A personalized network framework reveals predictive axis of anti-TNF response across diseases"

### Sheet: ST4- Luminex panel
Supplementary table 4. Luminex Panel. List of analytes tested in the Luminex assay. ProcartaPlex Cat. Nuber EPX450-12171-901 Lot number: 133835026, Affymetrix, eBioscience Austria
Bead Number	Target Name	Bead Mix	Lot Number
12	MIP-1 alpha	F	110935000
13	SDF-1 alpha	F	110935000
14	IL-27	C	127171000
15	LIF	G	114538000
18	IL-1 beta	B	117476000
19	IL-2	B	117476000
20	IL-4	B	117476000
21	IL-5	B	117476000
22	IP-10	F	110935000
25	IL-6	B	117476000
26	IL-7	D	120070000
27	IL-8	F	110935000
28	IL-10	C	127171000
29	PIGF-1	G	114538000
33	Eotaxin	F	110935000
34	IL-12p70	B	117476000
35	IL-13	B	117476000
36	IL-17A	C	127171000
37	IL-31	D	120070000
38	IL-1 RA	D	120070000
39	SCF	G	114538000
42	RANTES	F	110935000
43	IFN-gamma	B	117476000
44	GM-CSF	B	117476000
45	TNF-alpha	B	117476000
46	HGF	G	114538000
47	MIP-1 beta	F	110935000
48	IFN-alpha	D	120070000
51	MCP-1	F	110935000
52	IL-9	C	127171000
53	VEGF-D	G	114538000
54	TNF- beta	D	120070000
55	bNGF	G	114538000
56	EGF	G	114538000
57	BDNF	G	114538000
61	GRO-alpha	F	110935000
62	IL-1 alpha	D	120070000
63	IL-23	C	127171000
65	IL-15	D	120070000
66	IL-18	B	117476000
72	IL-21	C	127171000
75	FGF-2	G	114538000
76	IL-22	C	127171000
77	PDGF-BB	G	114538000
78	VEGF-A	G	114538000
