## Supplemental Table 6 for "A personalized network framework reveals predictive axis of anti-TNF response across diseases"

### Sheet: ST6 - PC selection
Supplementary table 6. Selection of highly informative PCs to best describe an health axis directionality from active, through inactive disease states to healthy state using ordinal LASSO. Backward continuation ratio model, selection according to mimimal BIC (Bayesian Information Criteria)
PC	Abs.coef	Variance.explained	Combined
PC1	0.0406839	27.49	2.90696
PC4	0.0345689	4.25	0.833344
PC3	0.0230304	8.08	0.752801
PC10	0.0356288	1.56	0.652823
PC2	0.00619517	11.76	0.481929
PC12	0.0273797	1.33	0.356693
PC18	0.0256922	0.82	0.258907
PC19	0.0217371	0.8	0.124178
PC5	0	3.23	-0.412141
PC14	0.0038148	1.2	-0.446895
PC6	0	2.45	-0.47483
PC7	0	2.35	-0.482867
PC8	0	1.99	-0.5118
PC9	0	1.9	-0.519033
PC11	0	1.42	-0.557611
PC13	0	1.22	-0.573685
PC15	0	1.12	-0.581722
PC16	0	0.94	-0.596188
PC17	0	0.87	-0.601814
PC20	0	0.78	-0.609047
