## Supplemental Table 9 for "A personalized network framework reveals predictive axis of anti-TNF response across diseases"

### Sheet: ST9-Clinical data validation 
Supplementary table 9. Clinical and demographic characteristics of patients included in the validation real-life CD cohort
Characteristics	Responders (n=20)	Non-responders (n=9)	p*
Gender (M/F), n	9/11	2/7	0.412
Age (Years)	37.2±2.6	31.4±2.6	0.267
smoking (Never/past/current), n	11/2/3	5/6/1	0.112
BMI (kg/m2)	24.2±1.0	22.1±1.8	0.280
Worst bowel involvement	7/1/11	4/0/3	0.749
(Montreal_L: TI/colon/ileocolon), n
Upper GI involvement (n/y), n	17/3	5/2	0.580
Disease behavior in CD in the last 5 years (Montreal_B: No-No / Stricturing / Penetrating), n	7/5/4	1/2/2	0.682
Presence of Perianal dis. (n/y), n	11/9	5/2	0.662
Other extra-intestine presentations of the dis. (none / skin / Musculoskeletal / Uveitis / Biliary), n	16/0/4/0/0	4/1/2/0/0	0.175
Steroids, n	7	1	0.633
Thiopurines, n	16	7	0.545
MTX, n	0	0	1.0
CRP pre-treatment	18.3±4.7	27.1±8.7	0.522
CRP 2w post first treatment	3.0±0.6	25.0±12.2	0.028
CRP 14w post first treatment	5.9±1.8	12.0±7.1	0.478
Albumin pre-treatment	4.0±0.1	4.0±0.1	0.976
Albumin 2w post first treatment	4.08±0.06	3.99±0.09	0.490
Albumin 14w post first treatment	4.24±0.05	4.1±0.2	0.154
IFX 2w post first treatment (ng/µl)****	8.7±1.2	7.3±1.7	0.459
IFX 14w post first treatment (ng/µl)****	3.6±1.1	2.1±0.6	0.327
positive ADA 2w post first treatment (y/n), n	0/19	1/6	0.269
Unless indicated otherwise, mean±SEM are shown. BMI, body mass index; CRP, C reactive protein; HBI, Harvey-Bradshaw Index; IFX, Infliximab; ATI, Antibodies to IFX; MTX, Methotrexate.
* Fisher exact test for categorical data; Wilcoxon test for continuous measure
**** Maximum drug levels >20, were considered as 20ng/µl, for the calculation of mean drug levels and SEM.
