## Supplemental Table 10 for "A personalized network framework reveals predictive axis of anti-TNF response across diseases"

### Sheet: ST10-qPCR primers
Supplementary table 10. qPCR primers used in the IBD validation cohort for measuring expression of the fiber organization predictive signature
	Forward	Reverse
RAC1	5'-AAGCTGACTCCCATCACCTATCCG-3'	5'-CGAGGGGCTGAGACATTTACAACA-3'
PAK1	5'-AGTTTCAGAAGATGAGGATGATGA-3'	5'-AATCACAGACCGTGTGTATACAG-3'
LYN	5'-GCTGGATTTCCTGAAGAGCGATG-3'	5'-CGGTGAATGTAGTTCTTCCGCTC-3'
FCGR3A	5'-GGTGACTTGTCCACTCCAGTGT-3'	5'-ACCATTGAGGCTCCAGGAACAC-3'
ICAM1	5'-AGCGGCTGACGTGTGCAGTAAT-3'	5'-TCTGAGACCTCTGGCTTCGTCA-3'
IL-1b	5'-CCACAGACCTTCCAGGAGAATG-3'	5'-GTGCAGTTCAGTGATCGTACAGG-3'
CD14	5'-CTGGAACAGGTGCCTAAAGGAC-3'	5'-GTCCAGTGTCAGGTTATCCACC-3'
